# Noise leads to the perceived increase in evolutionary rates over short time scales

**DOI:** 10.1101/2024.02.29.582777

**Authors:** Brian C. O’Meara, Jeremy M. Beaulieu

## Abstract

Across a variety of biological datasets, from genomes to conservation to the fossil record, evolutionary rates appear to increase toward the present or over short time scales. This has long been seen as an indication of processes operating differently at different time scales, even potentially as an indicator of a need for new theory connecting macroevolution and microevolution. Here we introduce a set of models that assess the relationship between rate and time and demonstrate that these patterns are statistical artifacts of time-independent errors present across ecological and evolutionary datasets, which produce hyperbolic patterns of rates through time. We show that plotting a noisy numerator divided by time versus time leads to the observed hyperbolic pattern; in fact, randomizing the amount of change over time generates patterns functionally identical to observed patterns. Ignoring errors can not only obscure true patterns but create novel patterns that have long misled scientists.
