## Supplementary material for "Noise leads to the perceived increase in evolutionary rates over short time scales": Table S1

dataset	model	deltaAIC	AIC	n	nfreeparams	r2_OO	r2_OR_mean	r2_OR_sd	r2_RR_mean	r2_RR_sd	param_h	param_m	param_b	param_h_lower	param_h_upper	param_m_lower	param_m_upper	param_b_lower	param_b_upper	h_randomized_mean	h_randomized_lower_CI	h_randomized_upper_CI	m_randomized_mean	m_randomized_lower_CI	m_randomized_upper_CI	b_randomized_mean	b_randomized_lower_CI	b_randomized_upper_CI
Pure birth simulation	hmb	0.00	-116570.65	25000	3	0.0007	0.0000	0.0000	0.1786	0.0038	-0.0110	-0.0003	0.1064	-0.0139	-0.0051	-0.0004	-0.0002	0.1032	0.1093	2.2912	2.1474	2.4231	-0.0053	-0.0064	-0.0045	0.1635	0.1337	0.2028
Pure birth simulation	0mb	7.57	-116563.08	25000	2	0.0003	0.0002	0.0000	0.1028	0.0010	0.0000	-0.0001	0.1019	0.0000	0.0000	-0.0001	0.0000	0.0994	0.1036	0.0000	0.0000	0.0000	-0.0250	-0.0254	-0.0246	0.9227	0.9079	0.9371
Pure birth simulation	00b	12.31	-116558.35	25000	1	0.0000	0.0000	0.0000	0.0000	0.0000	0.0000	0.0000	0.1002	0.0000	0.0000	0.0000	0.0000	0.0983	0.1020	0.0000	0.0000	0.0000	0.0000	0.0000	0.0000	0.5704	0.5624	0.5781
Pure birth simulation	h0b	13.92	-116556.73	25000	2	0.0000	0.0000	0.0000	0.1762	0.0041	-0.0016	0.0000	0.1006	-0.0016	-0.0007	0.0000	0.0000	0.0986	0.1024	2.5895	2.4900	2.6913	0.0000	0.0000	0.0000	0.0269	0.0164	0.0403
Pure birth simulation	hm0	3505.52	-113065.13	25000	2	0.0006	0.0000	0.0000	0.1769	0.0041	0.1734	0.0034	0.0000	0.1680	0.1791	0.0033	0.0035	0.0000	0.0000	2.6856	2.6082	2.7561	-0.0004	-0.0006	-0.0002	0.0000	0.0000	0.0000
Pure birth simulation	h00	9802.38	-106768.27	25000	1	0.0000	0.0000	0.0000	0.1765	0.0041	0.2048	0.0000	0.0000	0.1981	0.2113	0.0000	0.0000	0.0000	0.0000	2.6758	2.6042	2.7414	0.0000	0.0000	0.0000	0.0000	0.0000	0.0000
Pure birth simulation	0m0	10026.61	-106544.04	25000	1	0.0003	0.0003	0.0000	0.1256	0.0014	0.0000	0.0040	0.0000	0.0000	0.0000	0.0039	0.0042	0.0000	0.0000	0.0000	0.0000	0.0000	0.0087	0.0086	0.0088	0.0000	0.0000	0.0000
Uyeda et al. (2011)	hmb	0.00	3672.69	5886	3	0.8694	0.8555	0.0004	0.8683	0.0011	0.0302	-0.0005	0.0591	0.0285	0.0319	-0.0006	0.0005	0.0507	0.0689	0.0385	0.0383	0.0388	0.0000	0.0000	0.0000	0.0000	-0.0009	0.0009
Uyeda et al. (2011)	h0b	0.64	3673.33	5886	2	0.8693	0.8555	0.0004	0.8683	0.0011	0.0302	0.0000	0.0579	0.0285	0.0320	0.0000	0.0000	0.0487	0.0681	0.0385	0.0382	0.0387	0.0000	0.0000	0.0000	0.0000	-0.0004	0.0010
Uyeda et al. (2011)	hm0	164.66	3837.35	5886	2	0.8648	0.8555	0.0002	0.8683	0.0011	0.0322	0.0342	0.0000	0.0304	0.0340	0.0271	0.0428	0.0000	0.0000	0.0385	0.0385	0.0386	0.0000	0.0000	0.0000	0.0000	0.0000	0.0000
Uyeda et al. (2011)	h00	713.25	4385.94	5886	1	0.8556	0.8556	0.0000	0.8683	0.0011	0.0385	0.0000	0.0000	0.0366	0.0406	0.0000	0.0000	0.0000	0.0000	0.0385	0.0385	0.0385	0.0000	0.0000	0.0000	0.0000	0.0000	0.0000
Uyeda et al. (2011)	0mb	11922.61	15595.30	5886	2	0.0047	0.0028	0.0005	0.0052	0.0010	0.0000	-0.0788	7.7362	0.0000	0.0000	-0.0857	-0.0432	6.7795	8.7072	0.0000	0.0000	0.0000	-0.0790	-0.0803	-0.0776	7.7385	7.6027	7.8707
Uyeda et al. (2011)	00b	11935.56	15608.25	5886	1	0.0000	0.0000	0.0000	0.0000	0.0000	0.0000	0.0000	7.7021	0.0000	0.0000	0.0000	0.0000	6.7281	8.8322	0.0000	0.0000	0.0000	0.0000	0.0000	0.0000	7.7021	7.7021	7.7021
Uyeda et al. (2011)	0m0	19807.42	23480.11	5886	1	0.8556	0.8556	0.0000	0.8683	0.0011	0.0000	1539.6270	0.0000	0.0000	0.0000	1183.2940	2012.3277	0.0000	0.0000	0.0000	0.0000	0.0000	1539.6270	1539.6264	1539.6274	0.0000	0.0000	0.0000
Gingerich (1983)	hmb	0.00	205.72	515	3	0.9081	0.8901	0.0014	0.8979	0.0028	0.0634	-0.0001	0.0345	0.0489	0.0791	-0.0001	0.0000	0.0245	0.0447	0.1545	0.1477	0.1607	0.0000	0.0000	0.0000	0.0000	-0.0005	0.0008
Gingerich (1983)	h0b	33.25	238.97	515	2	0.9016	0.8901	0.0015	0.8979	0.0028	0.0665	0.0000	0.0272	0.0516	0.0847	0.0000	0.0000	0.0192	0.0371	0.1539	0.1474	0.1589	0.0000	0.0000	0.0000	0.0001	-0.0002	0.0006
Gingerich (1983)	hm0	196.91	402.63	515	2	0.8801	0.8901	0.0010	0.8979	0.0028	0.1158	0.0003	0.0000	0.0887	0.1523	0.0000	0.0008	0.0000	0.0000	0.1541	0.1506	0.1574	0.0000	0.0000	0.0000	0.0000	0.0000	0.0000
Gingerich (1983)	h00	234.39	440.11	515	1	0.8901	0.8901	0.0000	0.8981	0.0027	0.1544	0.0000	0.0000	0.1280	0.1865	0.0000	0.0000	0.0000	0.0000	0.1544	0.1544	0.1544	0.0000	0.0000	0.0000	0.0000	0.0000	0.0000
Gingerich (1983)	0mb	1211.68	1417.41	515	2	0.0374	0.0314	0.0029	0.0434	0.0067	0.0000	-0.0014	0.6573	0.0000	0.0000	-0.0022	-0.0008	0.4098	1.0268	0.0000	0.0000	0.0000	-0.0015	-0.0016	-0.0014	0.6637	0.6186	0.7222
Gingerich (1983)	00b	1224.93	1430.65	515	1	0.0000	0.0000	0.0000	0.0000	0.0000	0.0000	0.0000	0.6138	0.0000	0.0000	0.0000	0.0000	0.3751	0.9934	0.0000	0.0000	0.0000	0.0000	0.0000	0.0000	0.6138	0.6138	0.6138
Gingerich (1983)	0m0	1990.79	2196.52	515	1	0.8901	0.8901	0.0000	0.8981	0.0027	0.0000	2.4399	0.0000	0.0000	0.0000	0.8854	6.9063	0.0000	0.0000	0.0000	0.0000	0.0000	2.4399	2.4399	2.4399	0.0000	0.0000	0.0000
Henao Diaz et al. (2019)	hm0	0.00	66.01	113	2	0.3022	0.2660	0.0153	0.2313	0.0467	1.8315	0.0000	0.0000	1.3120	2.7468	0.0000	0.0000	0.0000	0.0000	10.9713	10.0013	11.7698	-0.0001	-0.0001	0.0000	0.0000	0.0000	0.0000
Henao Diaz et al. (2019)	h00	0.59	66.61	113	1	0.2902	0.2902	0.0000	0.2341	0.0469	2.0748	0.0000	0.0000	1.4552	2.9609	0.0000	0.0000	0.0000	0.0000	10.0507	10.0507	10.0507	0.0000	0.0000	0.0000	0.0000	0.0000	0.0000
Henao Diaz et al. (2019)	h0b	0.99	67.00	113	2	0.2958	0.2689	0.0134	0.2324	0.0466	1.7194	0.0000	0.0044	1.1750	2.9015	0.0000	0.0000	-0.0044	0.0056	12.4205	10.0352	14.2280	0.0000	0.0000	0.0000	-0.0244	-0.0396	0.0002
Henao Diaz et al. (2019)	hmb	1.56	67.57	113	3	0.3052	0.2723	0.0189	0.2303	0.0466	1.9144	0.0000	-0.0048	1.1022	2.9221	0.0000	0.0001	-0.0083	0.0097	13.8063	8.0583	20.8099	0.0001	-0.0002	0.0004	-0.0494	-0.1638	0.0528
Henao Diaz et al. (2019)	0mb	29.11	95.12	113	2	0.1070	0.0791	0.0118	0.1177	0.0406	0.0000	-0.0001	0.0480	0.0000	0.0000	-0.0002	0.0000	0.0312	0.0715	0.0000	0.0000	0.0000	-0.0007	-0.0007	-0.0006	0.2457	0.2366	0.2580
Henao Diaz et al. (2019)	00b	38.57	104.58	113	1	0.0000	0.0000	0.0000	0.0000	0.0000	0.0000	0.0000	0.0359	0.0000	0.0000	0.0000	0.0000	0.0236	0.0476	0.0000	0.0000	0.0000	0.0000	0.0000	0.0000	0.1740	0.1740	0.1740
Henao Diaz et al. (2019)	0m0	118.26	184.28	113	1	0.2902	0.2902	0.0000	0.2341	0.0469	0.0000	0.0006	0.0000	0.0000	0.0000	0.0003	0.0011	0.0000	0.0000	0.0000	0.0000	0.0000	0.0030	0.0030	0.0030	0.0000	0.0000	0.0000
Ho et al. (2005)	hmb	0.00	-4.31	17	3	0.6663	0.4961	0.0969	0.6519	0.0942	0.0013	-0.1564	0.1632	-0.0003	0.0019	-0.2818	-0.0879	0.1167	0.2891	0.0090	0.0032	0.0150	0.0069	-0.0946	0.1125	-0.0009	-0.0701	0.0978
Ho et al. (2005)	0mb	1.61	-2.70	17	2	0.5853	0.6003	0.0301	0.2796	0.1289	0.0000	-0.1901	0.1988	0.0000	0.0000	-0.3562	-0.0974	0.1116	0.3704	0.0000	0.0000	0.0000	-0.1817	-0.2224	-0.1571	0.1943	0.1792	0.2275
Ho et al. (2005)	h0b	9.26	4.95	17	2	0.3598	0.5131	0.0597	0.6706	0.0820	0.0039	0.0000	0.0434	-0.0001	0.0147	0.0000	0.0000	-0.0055	0.1972	0.0087	0.0059	0.0123	0.0000	0.0000	0.0000	0.0022	-0.0115	0.0203
Ho et al. (2005)	h00	10.60	6.29	17	1	0.5136	0.5136	0.0000	0.6777	0.0785	0.0088	0.0000	0.0000	0.0040	0.0208	0.0000	0.0000	0.0000	0.0000	0.0088	0.0088	0.0088	0.0000	0.0000	0.0000	0.0000	0.0000	0.0000
Ho et al. (2005)	hm0	12.55	8.24	17	2	0.4855	0.5041	0.0740	0.6669	0.0838	0.0084	0.0037	0.0000	0.0030	0.0221	-0.0179	0.0450	0.0000	0.0000	0.0087	0.0070	0.0110	0.0035	-0.0101	0.0264	0.0000	0.0000	0.0000
Ho et al. (2005)	00b	14.33	10.02	17	1	0.0000	0.0000	0.0000	0.0000	0.0000	0.0000	0.0000	0.1362	0.0000	0.0000	0.0000	0.0000	0.0520	0.3561	0.0000	0.0000	0.0000	0.0000	0.0000	0.0000	0.1362	0.1362	0.1362
Ho et al. (2005)	0m0	39.78	35.47	17	1	0.5136	0.5136	0.0000	0.6777	0.0785	0.0000	2.1151	0.0000	0.0000	0.0000	0.2741	4.0768	0.0000	0.0000	0.0000	0.0000	0.0000	2.1151	2.1151	2.1151	0.0000	0.0000	0.0000
Barnosky et al. (2011)	hmb	0.00	-4.74	11	3	0.7480	0.8328	0.0740	0.6692	0.1047	0.0000	-30.2752	3.3940	0.0000	0.0003	-64.2060	-2.0431	1.3287	6.6433	0.0035	0.0007	0.0066	0.8575	-6.1769	10.3668	-0.0112	-0.3831	0.8554
Barnosky et al. (2011)	h0b	6.36	1.62	11	2	0.4757	0.8522	0.0507	0.6840	0.0980	0.0001	0.0000	2.0413	0.0000	0.0007	0.0000	0.0000	0.5805	5.8288	0.0035	0.0008	0.0067	0.0000	0.0000	0.0000	0.0326	-0.0672	0.4712
Barnosky et al. (2011)	0mb	6.56	1.82	11	2	0.4590	0.3670	0.0470	0.2359	0.1517	0.0000	-43.1912	4.6265	0.0000	0.0000	-114.4255	9.9249	2.0782	11.6207	0.0000	0.0000	0.0000	-60.5858	-93.8225	-27.4524	6.0165	2.6875	9.1860
Barnosky et al. (2011)	00b	11.10	6.36	11	1	0.0000	0.0000	0.0000	0.0000	0.0000	0.0000	0.0000	3.3156	0.0000	0.0000	0.0000	0.0000	0.9628	5.9396	0.0000	0.0000	0.0000	0.0000	0.0000	0.0000	3.3156	3.3156	3.3156
Barnosky et al. (2011)	hm0	20.32	15.58	11	2	0.3934	0.8398	0.0622	0.6783	0.0999	0.0006	28.4309	0.0000	0.0001	0.0071	2.8920	522.4903	0.0000	0.0000	0.0032	0.0014	0.0049	0.6995	-0.5124	5.8799	0.0000	0.0000	0.0000
Barnosky et al. (2011)	h00	25.88	21.14	11	1	0.8688	0.8688	0.0000	0.7016	0.0813	0.0030	0.0000	0.0000	0.0003	0.0063	0.0000	0.0000	0.0000	0.0000	0.0030	0.0030	0.0030	0.0000	0.0000	0.0000	0.0000	0.0000	0.0000
Barnosky et al. (2011)	0m0	40.50	35.76	11	1	0.8688	0.8688	0.0000	0.7016	0.0813	0.0000	3669.0305	0.0000	0.0000	0.0000	33.9466	3669.0305	0.0000	0.0000	0.0000	0.0000	0.0000	3669.0307	3669.0305	3669.0313	0.0000	0.0000	0.0000
Pure birth simulation (total time)	hmb	0.00	-117102.35	25000	3	0.0217	0.0144	0.0000	0.1805	0.0039	-0.1284	0.0000	0.1156	-0.1426	-0.1129	0.0000	0.0000	0.1128	0.1182	5.1638	4.9340	5.3804	0.0000	-0.0001	0.0000	0.1230	0.1123	0.1357
Pure birth simulation (total time)	h0b	28.10	-117074.25	25000	2	0.0205	0.0149	0.0001	0.1795	0.0040	-0.1195	0.0000	0.1133	-0.1331	-0.1074	0.0000	0.0000	0.1111	0.1157	5.2871	5.0814	5.4978	0.0000	0.0000	0.0000	0.1017	0.0934	0.1112
Pure birth simulation (total time)	00b	544.01	-116558.35	25000	1	0.0000	0.0000	0.0000	0.0000	0.0000	0.0000	0.0000	0.1002	0.0000	0.0000	0.0000	0.0000	0.0983	0.1020	0.0000	0.0000	0.0000	0.0000	0.0000	0.0000	0.5698	0.5625	0.5777
Pure birth simulation (total time)	0mb	544.85	-116557.50	25000	2	0.0000	0.0000	0.0000	0.0203	0.0002	0.0000	0.0000	0.0999	0.0000	0.0000	0.0000	0.0000	0.0983	0.1019	0.0000	0.0000	0.0000	-0.0001	-0.0001	-0.0001	0.6009	0.5933	0.6090
Pure birth simulation (total time)	hm0	11684.03	-105418.33	25000	2	0.0155	0.0144	0.0000	0.1801	0.0039	0.3324	0.0001	0.0000	0.3184	0.3461	0.0001	0.0001	0.0000	0.0000	5.9299	5.7737	6.0805	0.0000	0.0000	0.0000	0.0000	0.0000	0.0000
Pure birth simulation (total time)	h00	13412.62	-103689.73	25000	1	0.0196	0.0143	0.0000	0.1805	0.0039	0.3351	0.0000	0.0000	0.3203	0.3500	0.0000	0.0000	0.0000	0.0000	5.9316	5.7760	6.0828	0.0000	0.0000	0.0000	0.0000	0.0000	0.0000
Pure birth simulation (total time)	0m0	15898.89	-101203.47	25000	1	0.0001	0.0000	0.0000	0.0311	0.0002	0.0000	0.0001	0.0000	0.0000	0.0000	0.0001	0.0001	0.0000	0.0000	0.0000	0.0000	0.0000	0.0000	0.0000	0.0000	0.0000	0.0000	0.0000
Pure birth simulation (no zeros)	hmb	0.00	-40622.46	17108	3	0.6899	0.5736	0.0046	0.3022	0.0047	0.5766	0.0009	0.0456	0.5633	0.5903	0.0008	0.0010	0.0429	0.0482	7.7580	7.3739	8.0990	0.0000	-0.0012	0.0010	-0.0005	-0.0462	0.0565
Pure birth simulation (no zeros)	h0b	1042.23	-39580.23	17108	2	0.6710	0.5736	0.0022	0.3023	0.0047	0.4731	0.0000	0.0744	0.4651	0.4822	0.0000	0.0000	0.0734	0.0753	7.7567	7.5599	7.9285	0.0000	0.0000	0.0000	-0.0003	-0.0105	0.0116
Pure birth simulation (no zeros)	hm0	2067.37	-38555.09	17108	2	0.6701	0.5736	0.0031	0.3023	0.0047	0.7840	0.0023	0.0000	0.7754	0.7922	0.0022	0.0023	0.0000	0.0000	7.7541	7.6352	7.8661	0.0000	-0.0002	0.0003	0.0000	0.0000	0.0000
Pure birth simulation (no zeros)	0mb	15301.51	-25320.95	17108	2	0.2445	0.1700	0.0013	0.1814	0.0043	0.0000	-0.0021	0.1686	0.0000	0.0000	-0.0022	-0.0020	0.1664	0.1703	0.0000	0.0000	0.0000	-0.0219	-0.0222	-0.0217	1.1457	1.1393	1.1537
Pure birth simulation (no zeros)	00b	20025.40	-20597.06	17108	1	0.0000	0.0000	0.0000	0.0000	0.0000	0.0000	0.0000	0.1299	0.0000	0.0000	0.0000	0.0000	0.1284	0.1314	0.0000	0.0000	0.0000	0.0000	0.0000	0.0000	0.6913	0.6913	0.6913
Pure birth simulation (no zeros)	h00	27137.75	-13484.72	17108	1	0.5737	0.5737	0.0000	0.3023	0.0047	1.4569	0.0000	0.0000	1.4361	1.4778	0.0000	0.0000	0.0000	0.0000	7.7517	7.7517	7.7517	0.0000	0.0000	0.0000	0.0000	0.0000	0.0000
Pure birth simulation (no zeros)	0m0	53248.93	12626.46	17108	1	0.5737	0.5737	0.0000	0.3023	0.0047	0.0000	0.0116	0.0000	0.0000	0.0000	0.0112	0.0119	0.0000	0.0000	0.0000	0.0000	0.0000	0.0616	0.0616	0.0616	0.0000	0.0000	0.0000
